# Subfamily-specific differential contribution of individual monomers and the tether sequence to mouse L1 promoter activity

**DOI:** 10.1101/2021.12.03.471143

**Authors:** Lingqi Kong, Karabi Saha, Yuchi Hu, Jada N. Tschetter, Chase E. Habben, Leanne S. Whitmore, Changfeng Yao, Xijin Ge, Ping Ye, Simon J. Newkirk, Wenfeng An

## Abstract

**Background:** The internal promoter in L1 5’UTR is critical for autonomous L1 transcription and initiating retrotransposition. Unlike the human genome, which features one contemporarily active subfamily, four subfamilies (A_I, Gf_I and Tf_I/II) have been amplifying in the mouse genome in the last one million years. Moreover, mouse L1 5’UTRs are organized into tandem repeats called monomers, which are separated from ORF1 by a tether domain. In this study, we aim to compare promoter activities across young mouse L1 subfamilies and investigate the contribution of individual monomers and the tether sequence.

**Results:** We observed an inverse relationship between subfamily age and the average number of monomers among evolutionarily young mouse L1 subfamilies. The youngest subgroup (A_I and Tf_I/II) on average carry 3-4 monomers in the 5’UTR. Using a single-vector dual-luciferase reporter assay, we compared promoter activities across six L1 subfamilies (A_I/II, Gf_I and Tf_I/II/III) and established their antisense promoter activities in a mouse embryonic fibroblast cell line. Using consensus promoter sequences for three subfamilies (A_I, Gf_I and Tf_I), we dissected the differential roles of individual monomers and the tether domain in L1 promoter activity. We validated that, across multiple subfamilies, the second monomer consistently enhances the overall promoter activity. For individual promoter components, monomer 2 is consistently more active than the corresponding monomer 1 and/or the tether for each subfamily. Importantly, we revealed intricate interactions between monomer 2, monomer 1 and tether domains in a subfamily-specific manner. Furthermore, using three-monomer 5’UTRs, we established a complex nonlinear relationship between the length of the outmost monomer and the overall promoter activity.

**Conclusions:** The laboratory mouse is an important mammalian model system for human diseases as well as L1 biology. Our study extends previous findings and represents an important step toward a better understanding of the molecular mechanism controlling mouse L1 transcription as well as L1’s impact on development and disease.
