## Additional file 1 for "Subfamily-specific differential contribution of individual monomers and the tether sequence to mouse L1 promoter activity"

### Sheet: Table S1
Table S1. Promoters assayed in Figure 2.
Plasmid Name	Plasmid ID	Subfamily	Orientation	Template	Forward Primer (ID,Sequence)	Reverse Primer (ID,Sequence)	Promoter Sequence*	Figure Panel
NoPromo	pLK037	n/a	n/a	pCH117	n/a	n/a	n/a	2d
L1RP	pCH117	L1Hs	Sense	pYX014	WA1513,AGGCCAAAATGGCCGCTCTAGCCCTGGAATGTGT	WA1514,TGGCCTGACAGGCCCTTTGTGGTTTTATCTACTTTTGGTCTTTG	gctctagccctggaatgtgtattaagactgtaaggtgGGGGGGAGGAGCCAAGATGGCCGAATAGGAACAGCTCCGGTCTACAGCTCCCAGCGTGAGCGACGCAGAAGACGGTGATTTCTGCATTTCCATCTGAGGTACCGGGTTCATCTCACTAGGGAGTGCCAGACAGTGGGCGCAGGCCAGTGTGTGTGCGCACCGTGCGCGAGCCGAAGCAGGGCGAGGCATTGCCTCACCTGGGAAGCGCAAGGGGTCAGGGAGTTCCCTTTCCGAGTCAAAGAAAGGGGTGACGGACGCACCTGGAAAATCGGGTCACTCCCACCCGAATATTGCGCTTTTCAGACCGGCTTAAGAAACGGCGCACCACGAGACTATATCCCGCACCTGGCTCGGAGGGTCCT…	2b-d
L1RP_AS	pJT07	L1Hs	Antisense	pCH117	WA1711,AGGCCAAAATGGCCCTTTGTGGTTTTATCTACTTTTG	WA1710,AGGCCTGACAGGCCGCTCTAGCCCTGG	﻿CTTTGTGGTTTTATCTACTTTTGGTCTTTGATGATGGTGATGTACAGATGGGTTTTCGGTGTAGATGTCCTTTCTGGTTGTTAGTTTTCCTTCTAACAGACAGGACCCTCAGCTGCAGGTCTGTTGGAATACCCTGCCGTGTGAGGTGTCAGTGTGCCCCTGCTGGGGGGTGCCTCCCAGTTAGGCTGCTCGGGGGTCAGGGGTCAGGGACCCACTTGAGGAGGCAGTCTGCCCGTTCTCAGATCTCCAGCTGCGTGCTGGGAGAACCACTGCTCTCTTCAAAGCTGTCAGACAGGGACACTTAAGTCTGCAGAGGTTACTGCTGTCTTTTTGTTTGTCTGTGCCCTGCCCCCAGAGGTGGAGCCTACAGAGGCAGGCAGGCCTCCTTGAGCTGTGGT…	2d
Tf_I_2MT	pLK050	Tf_I	Sense	Syn05	n/a	n/a	GACAGCCGGCCACCTTCCGGACCAGAGGACAGGTGCCCGCCCGGCTGGGGAGGCGGCCTAAGCCACAGCAGCAGCGGTCGCCATCTTGGTCCGGGACCCGCCGAACTTAGGAAATTAGTCTGAACAGGTGAGAGGGTGCGCCAGAGAACCTGACAGCTTCTGGAACAGGCAGAAGCACAGAGGCGCTGAGGCAGCACCCTGTGTGGGCCGGGGACAGCCGGCCACCTTCCGGACCAGAGGACAGGTGCCCGCCCGGCTGGGGAGGCGACCTAAGCCACAGCAGCAGCGGTCGCCATCTTGGTCCCGGGACTCCAAGGAACTTAGGAATTTAGTCTGCTTAGGTGAGAGTCTGTACCACCTGGGAACTGCCAAAGCAACACAGTGTCTGAGAAAGGTCCT…	2d
Tf_I_2MT_AS	pJT02	Tf_I	Antisense	pLK050	WA1701,AGGCCAAAATGGCCCTGGTAATCTCTGGAGTTA	WA1700,AGGCCTGACAGGCCGACAGCCGGCCA	﻿CTGGTAATCTCTGGAGTTAGTAGTTATAGTTGACTCTGTTTAGAGATTGTTCTTCTGGTGATTCTGTTACCGTCTATCAGCAGACCTGGGAGACAGATTCTCTCCTCTGAGTTTCAGTGCTCAGAGCACTCTCTGCTGGCAAGCTCTCTTACAGGGAAGGTGCGCAGATATCTTGTATTTGGACCTCCTCCTGGCCGAAGAAGAAGGCCCAAAACAGGACCTTTCTCAGACACTGTGTTGCTTTGGCAGTTCCCAGGTGGTACAGACTCTCACCTAAGCAGACTAAATTCCTAAGTTCCTTGGAGTCCCGGGACCAAGATGGCGACCGCTGCTGCTGTGGCTTAGGTCGCCTCCCCAGCCGGGCGGGCACCTGTCCTCTGGTCCGGAAGGTGGCCGGC…	2d
Tf_II_2MT	pLK088	Tf_II	Sense	Syn13	n/a	n/a	GACAGCCGGCCACCTTCCGGACCGGAGGACAGGTGCCCGCCCGGCTGGGGAGGCGGCCTAAGCCACAGCAGCAGCGGTCGCCATCTTGGTCCGGGACCCGCCGAACTTAGGAAATTAGTCTGAACAGGTGAGAGGGTGCGCCAGAGAACCTGACAGCTTCTGGAACAGGCAGAAGCACAGAGGCGCTGAGGCAGCACCCTGTGTGGGCCGGGGACAGCCGGCCACCTTCCGGACCGGAGGACAGGTGCCCACCCGGCTGGGGAGGCGGCCTAAGCCACAGCAGCAGCGGTCGCCATCTTGGTCCCGGGACTCCAAGGAACTTAGGAATTTAGTCTGCTTAGGTGAGAGTCTGTACCACCTGGGAACTGCCAAAGCAACACAGTGTCTGAGAAAGGTCCT…	2d
Tf_II_2MT_AS	pJT05	Tf_II	Antisense	pLK088	WA1707,AGGCCAAAATGGCCCTGGTAATCTCTGGAGTTA	WA1706,AGGCCTGACAGGCCGACAGCCGGCCA	﻿CTGGTAATCTCTGGAGTTAGTAGTTATAGTTGACTCTGTTTAGAGATTGTTCTTCTGGTGATTCTGTTACCGTCTATCAGCAGACCTGGGAGACAGATTCTCTCCTCTGAGTTTCAGTGCTCAGAGCACTCTCTGCTGGCAAGCTCTCTTACAGGGAAGGTGCGCAGATATCTTGTATTTGGACCTCCTCCTGGCCGAAGAAGAAGGCCCAAAACAGGACCTTTCTCAGACACTGTGTTGCTTTGGCAGTTCCCAGGTGGTACAGACTCTCACCTAAGCAGACTAAATTCCTAAGTTCCTTGGAGTCCCGGGACCAAGATGGCGACCGCTGCTGCTGTGGCTTAGGCCGCCTCCCCAGCCGGGTGGGCACCTGTCCTCCGGTCCGGAAGGTGGCCGGC…	2d
Tf_III_2MT	pLK089	Tf_III	Sense	Syn14	n/a	n/a	GACAGCCGGCCACCATCCGGACCAGAGGACAGGTGTCCGCCTGGCTTGGGAGGCGGCCTCAGCCTCAGCAGCAGCGGTCGCCATCTTGGTTCCGGGACTCCGCGGAACTTAGGAAATTAGTCTGAACAGGTTAGAGGGTGCGCCAGAGAACCGGACAGCTTCTGGGACGGGCAGAAGCACAGAGCCGCTGAGGCAGCACCCTTGGCGGGCCGCAGACAGCCGGCCACCGTCCGGACCAGAGGACAGGTGTCCGCCTGGCTCGGGAGGCGGCCTCAGCCTCAGGAGCAGCGGTCGCCATCTTGGTTCCAGGACTCCCTGGAACTTAGGAATTTAGTCTGCACAGGTGAGAGTCTGCACCACAGAAGCTGACAGCTTCTGGGAACTGCCAAAGCAACACAG…	2d
Tf_III_2MT_AS	pJT06	Tf_III	Antisense	pLK089	WA1709,AGGCCAAAATGGCCCTGGTAATCTCTGGAGTTA	WA1708,AGGCCTGACAGGCCGACAGCCGGCCA	﻿CTGGTAATCTCTGGAGTTAGTAGTTATAGTTGACTCTGTTTAGAGATTGTTCTTCTGGTGATTCTGTTACCGTCTCTCAGCAGACCTGGGAGACAGATTCTCTCCTCTGAGTTTCAGTGCTCAGAGCACTCTCTGCTGGCAAGCTCTCTTACAGGGAAGGTGCGCAGATATCTTGTTTTTGGACCTCCTCCTGGTCGAAGAAGAAGGCCCAAAACAGGGCCTCTCTCAGAAGCTGTGTTGCTTTGGCAGTTCCCAGAAGCTGTCAGCTTCTGTGGTGCAGACTCTCACCTGTGCAGACTAAATTCCTAAGTTCCAGGGAGTCCTGGAACCAAGATGGCGACCGCTGCTCCTGAGGCTGAGGCCGCCTCCCGAGCCAGGCGGACACCTGTCCTCTGGTC…	2d
Gf_I_2MT	pLK051	Gf_I	Sense	Syn06	n/a	n/a	TGAGAGCACGGGGGTCTGCCTGGCCTGAGAGGTTTGTGGCACAGGCGCCGGCGGGAGCCTTCTTGGCTCCGGGACTCCGCGGAGGGCAGGCTGCACGGGTGACCGTGTGGAATACAGAGTGCCAGCCGTTTCTGGGACGGGCGAGAGAGTCGCAGAGCTTCTGGGCGGCGCCATCTTCAGCTCCAGACAGCCGGCCACCTTCCTGGTGAGAGCACGGGGGTCTGCCTGGCCTGAGAGGTTTGTGGCACAGGCGCCGGCGGGAGCCTTCTTGGCTCCGGGACTCCGCGGAGGGCAGGCTGCACGGGTGACCGTGTGGAATACAGAGTGCCAGCCGTTTCTGGGACGGGCGAGAGAGTCGCAGAGATTCTGGGGCGGCACCATCCTCAGCTCCAGACAACC…	2d
Gf_I_2MT_AS	pJT03	Gf_I	Antisense	pLK051	WA1703,AGGCCAAAATGGCCCTGGCAATCTCTGGAG	WA1702,AGGCCTGACAGGCCTGAGAGCACGGGGG	﻿CTGGCAATCTCTGGAGTTAGTTGTTATAGTTGTCTTTGTTAAAAGATTGTTCCTCTGTTGATTTTGTTACCCTCTATCAGCAGGCGTGGGAGACAAGCTCTCTTCTCTGAGTTTCAGTGGTCAGAGCAGTCTCTGTAGGCAAGCTCTCCTCTCTCAGGGAAGGTGTACAGTTATCTGGTGTTTGGACCTCCTCCTGGCTGAAGGTGAAGGCCCAAAACAGGATCTTTCCCAGAAGCTGTGTTGCTTTGGCCAGGAAGGTGGCCAGTTGTCTGGAGTCGAAGATGTCGCAGCCTCAGAAGCTCTGTGGCTCTTGCCGGGAAGGTGGCTGGTTGTCTGGAGCTGAGGATGGTGCCGCCCCAGAATCTCTGCGACTCTCTCGCCCGTCCCAGAAACGGCTG…	2d
A_I_2MT	pLK049	A_I	Sense	Syn04	n/a	n/a	GTGCCTGCCCCAATCCAATCGCGCGGAACTTGAGACTGCGGTACATAGGGAAGCAGGCTACCCGGGCCTGATCTGGGGCACAAGTCCCTTCCGCTCGACTCGAGACTCGAGCCCCGGGCTACCTTGCCAGCAGAGTCTTGCCCAACACCCGCAAGGGCCCACACGGGACTCCCCACGGGACCCTAAGACCTCTGGTGAGTGGAACACAGCGCCTACCCCAATCCAATCGCGTGGAACTTGAGACTGCGGTACATAGGGAAGCAGGCTACCCGGGCTTGATCTGGGGCACAAACCCCTTCCACTCCACTCGAGCCCCGGCTACCTTGCCAGCTGAGTCGCCTGACACCCGCAAGGGCCCACACAGGATTCCACACGTGATCCTAAGACCTCTAGTGAGTG…	2d
A_I_2MT_AS	pJT01	A_I	Antisense	pLK049	WA1699,AGGCCAAAATGGCCCTGGTAATCTCTGAAGCT	WA1698,AGGCCTGACAGGCCGTGCCTGCCCCA	﻿CTGGTAATCTCTGAAGCTAGCTGTTTTAGTTGTCACTGTTAAGAGCTTGTTCTTCAGGTGACTCTGTTAGCCTCTATGAGCAGACCTGGAGGGTAGCACTCTCCTTAGTTTCAGTGGGCAGAGTATTCTCTGCAGGCAAGCTCTCTTCTTGCAAGGCAGGTACCCAGATATCTGGTGTTCGAACCAGACTCCTGGCAGAAGTTGTGTTCCACTCACTAGAGGTCTTAGGATCACGTGTGGAATCCTGTGTGGGCCCTTGCGGGTGTCAGGCGACTCAGCTGGCAAGGTAGCCGGGGCTCGAGTGGAGTGGAAGGGGTTTGTGCCCCAGATCAAGCCCGGGTAGCCTGCTTCCCTATGTACCGCAGTCTCAAGTTCCACGCGATTGGATTGGGGTAGGC…	2d
A_II_2MT	pLK087	A_II	Sense	Syn12	n/a	n/a	GCGCCTGCCCCAATCCAATCGCGCGGAACCTGAGACTGCGGTACATAGGGAAGCAGGCTACCCGGGCCTGATCTGGGGCACAAGCCCCTTCCGCTCGACTCGAGCCCCGGGCTACCTTGCCAGCAGAGTCTTGCCCAACACCCGCAAGGGCCCACACGGGACTCCCCACGGGATCCTAAGACCTCTGGTGAGTGGAACACAGCGCCTGCCCCAATCCAATCGCGCGGAACCTGAGACTGCGGTACATAGGGAAGCAGGCTACCCGGGCCTGATCTGGGGCACAAACCCCTTCCGCTCCACTCGAGCCCCGGGCTACCTTGCCAGCGGAGTCGCCTGACACCCGCAAGGGCCCACACAGGATTCCACACGAGATCCTAAGACCTCTAGTGAGTGGAACAC…	2d
A_II_2MT_AS	pJT04	A_II	Antisense	pLK087	WA1705,AGGCCAAAATGGCCCTGGTAATCTCTGAAGCT	WA1704,AGGCCTGACAGGCCGCGCCTGCCCC	﻿CTGGTAATCTCTGAAGCTAGCTGTTTTAGTTGTCACTGTTAAGAGCTTGTTCTTCAGGTGACTCTGTTAGCCTCTATAAGCAGACCTGGAGGGTAGCACTCTCCTTAGTTTCAGTGGGCAGAGTATTCTCTGCAGGCAAGCTCTCTTCTTGCAGGGCAGGTACCCAGATATCTGGTGTTCGAACCAGACTCCTGGCAGAAGTTGTGTTCCACTCACTAGAGGTCTTAGGATCTCGTGTGGAATCCTGTGTGGGCCCTTGCGGGTGTCAGGCGACTCCGCTGGCAAGGTAGCCCGGGGCTCGAGTGGAGCGGAAGGGGTTTGTGCCCCAGATCAGGCCCGGGTAGCCTGCTTCCCTATGTACCGCAGTCTCAGGTTCCGCGCGATTGGATTGGGGCAGG…	2d
*Shown are promoter sequences cloned between SfiI_L and Sfil_R sites. Note the L1RP promoter construct includes a 37-bp multi-cloning site segment (in lowercase) upstream of the 906-bp L1RP 5'UTR.

### Sheet: Table S2
Table S2. Promoters assayed in Figure 3.
Plasmid Name	Plasmid ID	Subfamily	Orientation	Template	Forward Primer (ID,Sequence)	Reverse Primer (ID,Sequence)	Promoter Sequence	Figure Panel
NoPromo	pLK037	n/a	n/a	pCH117	n/a	n/a	n/a	3a-c
L1RP	pCH117	L1Hs	Sense	pYX014	WA1513,AGGCCAAAATGGCCGCTCTAGCCCTGGAATGTGT	WA1514,TGGCCTGACAGGCCCTTTGTGGTTTTATCTACTTTTGGTCTTTG	see Table S1	3a-c
Tf_I_2MT	pLK050	Tf_I	Sense	Syn05	n/a	n/a	GACAGCCGGCCACCTTCCGGACCAGAGGACAGGTGCCCGCCCGGCTGGGGAGGCGGCCTAAGCCACAGCAGCAGCGGTCGCCATCTTGGTCCGGGACCCGCCGAACTTAGGAAATTAGTCTGAACAGGTGAGAGGGTGCGCCAGAGAACCTGACAGCTTCTGGAACAGGCAGAAGCACAGAGGCGCTGAGGCAGCACCCTGTGTGGGCCGGGGACAGCCGGCCACCTTCCGGACCAGAGGACAGGTGCCCGCCCGGCTGGGGAGGCGACCTAAGCCACAGCAGCAGCGGTCGCCATCTTGGTCCCGGGACTCCAAGGAACTTAGGAATTTAGTCTGCTTAGGTGAGAGTCTGTACCACCTGGGAACTGCCAAAGCAACACAGTGTCTGAGAAAGGTCCT…	3a
Tf_I_M2T	pLK098	Tf_I	Sense	Syn15	n/a	n/a	GACAGCCGGCCACCTTCCGGACCAGAGGACAGGTGCCCGCCCGGCTGGGGAGGCGGCCTAAGCCACAGCAGCAGCGGTCGCCATCTTGGTCCGGGACCCGCCGAACTTAGGAAATTAGTCTGAACAGGTGAGAGGGTGCGCCAGAGAACCTGACAGCTTCTGGAACAGGCAGAAGCACAGAGGCGCTGAGGCAGCACCCTGTGTGGGCCGGGTTCTTCTTCGGCCAGGAGGAGGTCCAAATACAAGATATCTGCGCACCTTCCCTGTAAGAGAGCTTGCCAGCAGAGAGTGCTCTGAGCACTGAAACTCAGAGGAGAGAATCTGTCTCCCAGGTCTGCTGATAGACGGTAACAGAATCACCAGAAGAACAATCTCTAAACAGAGTCAACTATAACTACT…	3a
Tf_I_M1T	pLK047	Tf_I	Sense	Syn02	n/a	n/a	GACAGCCGGCCACCTTCCGGACCAGAGGACAGGTGCCCGCCCGGCTGGGGAGGCGACCTAAGCCACAGCAGCAGCGGTCGCCATCTTGGTCCCGGGACTCCAAGGAACTTAGGAATTTAGTCTGCTTAGGTGAGAGTCTGTACCACCTGGGAACTGCCAAAGCAACACAGTGTCTGAGAAAGGTCCTGTTTTGGGCCTTCTTCTTCGGCCAGGAGGAGGTCCAAATACAAGATATCTGCGCACCTTCCCTGTAAGAGAGCTTGCCAGCAGAGAGTGCTCTGAGCACTGAAACTCAGAGGAGAGAATCTGTCTCCCAGGTCTGCTGATAGACGGTAACAGAATCACCAGAAGAACAATCTCTAAACAGAGTCAACTATAACTACTAACTCCAGAGATTAC…	3a
Tf_I_M2	pLK057	Tf_I	Sense	pLK050	WA1625,AGGCCAAAATGGCCGACAGCCGGCCACCTTCCGG	WA1627,TGGCCTGACAGGCCCCCGGCCCACACAGGGTGCT	GACAGCCGGCCACCTTCCGGACCAGAGGACAGGTGCCCGCCCGGCTGGGGAGGCGGCCTAAGCCACAGCAGCAGCGGTCGCCATCTTGGTCCGGGACCCGCCGAACTTAGGAAATTAGTCTGAACAGGTGAGAGGGTGCGCCAGAGAACCTGACAGCTTCTGGAACAGGCAGAAGCACAGAGGCGCTGAGGCAGCACCCTGTGTGGGCCGGG	3a
Tf_I_M1	pLK056	Tf_I	Sense	pLK050	WA1625,AGGCCAAAATGGCCGACAGCCGGCCACCTTCCGG	WA1626,TGGCCTGACAGGCCGGCCCAAAACAGGACCTTTCTC	GACAGCCGGCCACCTTCCGGACCAGAGGACAGGTGCCCGCCCGGCTGGGGAGGCGACCTAAGCCACAGCAGCAGCGGTCGCCATCTTGGTCCCGGGACTCCAAGGAACTTAGGAATTTAGTCTGCTTAGGTGAGAGTCTGTACCACCTGGGAACTGCCAAAGCAACACAGTGTCTGAGAAAGGTCCTGTTTTGGGCC	3a
Tf_I_T	pLK054	Tf_I	Sense	pLK050	WA1613,AGGCCAAAATGGCCTTCTTCTTCGGCCAGGAGGA	WA1614,TGGCCTGACAGGCCCTGGTAATCTCTGGAGTTAGTAG	TTCTTCTTCGGCCAGGAGGAGGTCCAAATACAAGATATCTGCGCACCTTCCCTGTAAGAGAGCTTGCCAGCAGAGAGTGCTCTGAGCACTGAAACTCAGAGGAGAGAATCTGTCTCCCAGGTCTGCTGATAGACGGTAACAGAATCACCAGAAGAACAATCTCTAAACAGAGTCAACTATAACTACTAACTCCAGAGATTACCAG	3a
Tf_I_T_AS	pLK055	Tf_I	Antisense	pLK050	WA1615,AGGCCAAAATGGCCCTGGTAATCTCTGGAGTTAGTAG	WA1616,TGGCCTGACAGGCCTTCTTCTTCGGCCAGGAGGA	﻿CTGGTAATCTCTGGAGTTAGTAGTTATAGTTGACTCTGTTTAGAGATTGTTCTTCTGGTGATTCTGTTACCGTCTATCAGCAGACCTGGGAGACAGATTCTCTCCTCTGAGTTTCAGTGCTCAGAGCACTCTCTGCTGGCAAGCTCTCTTACAGGGAAGGTGCGCAGATATCTTGTATTTGGACCTCCTCCTGGCCGAAGAAGAA	3a
GFP_205	pLK044	n/a	n/a	pWA003	WA1611,AGGCCAAAATGGCCGGAGCGCACCATCTTCTTCA	WA1610,TGGCCTGACAGGCCCTTGATGCCGTTCTTCTGC	GGA﻿GCGCACCATCTTCTTCAAGGACGACGGCAACTACAAGACCCGCGCCGAGGTGAAGTTCGAGGGCGACACCCTGGTGAACCGCATCGAGCTGAAGGGCATCGACTTCAAGGAGGACGGCAACATCCTGGGGCACAAGCTGGAGTACAACTACAACAGCCACAACGTCTATATCATGGCCGACAAGCAGAAGAACGGCATCAAG	3a
A_I_2MT	pLK049	A_I	Sense	Syn04	n/a	n/a	GTGCCTGCCCCAATCCAATCGCGCGGAACTTGAGACTGCGGTACATAGGGAAGCAGGCTACCCGGGCCTGATCTGGGGCACAAGTCCCTTCCGCTCGACTCGAGACTCGAGCCCCGGGCTACCTTGCCAGCAGAGTCTTGCCCAACACCCGCAAGGGCCCACACGGGACTCCCCACGGGACCCTAAGACCTCTGGTGAGTGGAACACAGCGCCTACCCCAATCCAATCGCGTGGAACTTGAGACTGCGGTACATAGGGAAGCAGGCTACCCGGGCTTGATCTGGGGCACAAACCCCTTCCACTCCACTCGAGCCCCGGCTACCTTGCCAGCTGAGTCGCCTGACACCCGCAAGGGCCCACACAGGATTCCACACGTGATCCTAAGACCTCTAGTGAGTG…	3b
A_I_M2T	pLK046	A_I	Sense	Syn01	n/a	n/a	GTGCCTGCCCCAATCCAATCGCGCGGAACTTGAGACTGCGGTACATAGGGAAGCAGGCTACCCGGGCCTGATCTGGGGCACAAGTCCCTTCCGCTCGACTCGAGACTCGAGCCCCGGGCTACCTTGCCAGCAGAGTCTTGCCCAACACCCGCAAGGGCCCACACGGGACTCCCCACGGGACCCTAAGACCTCTGGTGAGTGGAACACAACTTCTGCCAGGAGTCTGGTTCGAACACCAGATATCTGGGTACCTGCCTTGCAAGAAGAGAGCTTGCCTGCAGAGAATACTCTGCCCACTGAAACTAAGGAGAGTGCTACCCTCCAGGTCTGCTCATAGAGGCTAACAGAGTCACCTGAAGAACAAGCTCTTAACAGTGACAACTAAAACAGCTAGCTTCA…	3b
A_I_M1T	pLK040	A_I	Sense	pLK049	WA1606,AGGCCAAAATGGCCGCGCCTACCCCAATCCAATCGCG	WA1366,TGGCCTGACAGGCCCTGGTAATCTCTGAAGCTAGCTGT	﻿GCGCCTACCCCAATCCAATCGCGTGGAACTTGAGACTGCGGTACATAGGGAAGCAGGCTACCCGGGCTTGATCTGGGGCACAAACCCCTTCCACTCCACTCGAGCCCCGGCTACCTTGCCAGCTGAGTCGCCTGACACCCGCAAGGGCCCACACAGGATTCCACACGTGATCCTAAGACCTCTAGTGAGTGGAACACAACTTCTGCCAGGAGTCTGGTTCGAACACCAGATATCTGGGTACCTGCCTTGCAAGAAGAGAGCTTGCCTGCAGAGAATACTCTGCCCACTGAAACTAAGGAGAGTGCTACCCTCCAGGTCTGCTCATAGAGGCTAACAGAGTCACCTGAAGAACAAGCTCTTAACAGTGACAACTAAAACAGCTAGCTTCAGAGATTACC…	3b
A_I_M2	pLK053	A_I	Sense	pLK049	WA1595,AGGCCAAAATGGCCGTGCCTGCCCCAATCCAATC	WA1624,TGGCCTGACAGGCCTGTGTTCCACTCACCAGAGG	GTGCCTGCCCCAATCCAATCGCGCGGAACTTGAGACTGCGGTACATAGGGAAGCAGGCTACCCGGGCCTGATCTGGGGCACAAGTCCCTTCCGCTCGACTCGAGACTCGAGCCCCGGGCTACCTTGCCAGCAGAGTCTTGCCCAACACCCGCAAGGGCCCACACGGGACTCCCCACGGGACCCTAAGACCTCTGGTGAGTGGAACACA	3b
A_I_M1	pLK052	A_I	Sense	pLK049	WA1606,AGGCCAAAATGGCCGCGCCTACCCCAATCCAATCGCG	WA1623,TGGCCTGACAGGCCTGTGTTCCACTCACTAGAGG	GCGCCTACCCCAATCCAATCGCGTGGAACTTGAGACTGCGGTACATAGGGAAGCAGGCTACCCGGGCTTGATCTGGGGCACAAACCCCTTCCACTCCACTCGAGCCCCGGCTACCTTGCCAGCTGAGTCGCCTGACACCCGCAAGGGCCCACACAGGATTCCACACGTGATCCTAAGACCTCTAGTGAGTGGAACACA	3b
A_I_T	pLK041	A_I	Sense	pLK049	WA1605,AGGCCAAAATGGCCACTTCTGCCAGGAGTCTGGTTCG	WA1366,TGGCCTGACAGGCCCTGGTAATCTCTGAAGCTAGCTGT	ACTTCTGCCAGGAGTCTGGTTCGAACACCAGATATCTGGGTACCTGCCTTGCAAGAAGAGAGCTTGCCTGCAGAGAATACTCTGCCCACTGAAACTAAGGAGAGTGCTACCCTCCAGGTCTGCTCATAGAGGCTAACAGAGTCACCTGAAGAACAAGCTCTTAACAGTGACAACTAAAACAGCTAGCTTCAGAGATTACCAG	3b
A_I_T_AS	pLK042	A_I	Antisense	pLK041	WA1607,AGGCCAAAATGGCCCTGGTAATCTCTGAAGCTAGCTGT	WA1608,TGGCCTGACAGGCCACTTCTGCCAGGAGTCTGGTTCG	﻿CTGGTAATCTCTGAAGCTAGCTGTTTTAGTTGTCACTGTTAAGAGCTTGTTCTTCAGGTGACTCTGTTAGCCTCTATGAGCAGACCTGGAGGGTAGCACTCTCCTTAGTTTCAGTGGGCAGAGTATTCTCTGCAGGCAAGCTCTCTTCTTGCAAGGCAGGTACCCAGATATCTGGTGTTCGAACCAGACTCCTGGCAGAAGT	3b
GFP_202	pLK043	n/a	n/a	pWA003	WA1609,AGGCCAAAATGGCCGCGCACCATCTTCTTCAAGGACG	WA1610,TGGCCTGACAGGCCCTTGATGCCGTTCTTCTGC	﻿GCGCACCATCTTCTTCAAGGACGACGGCAACTACAAGACCCGCGCCGAGGTGAAGTTCGAGGGCGACACCCTGGTGAACCGCATCGAGCTGAAGGGCATCGACTTCAAGGAGGACGGCAACATCCTGGGGCACAAGCTGGAGTACAACTACAACAGCCACAACGTCTATATCATGGCCGACAAGCAGAAGAACGGCATCAAG	3b
Gf_I_2MT	pLK051	Gf_I	Sense	Syn06	n/a	n/a	TGAGAGCACGGGGGTCTGCCTGGCCTGAGAGGTTTGTGGCACAGGCGCCGGCGGGAGCCTTCTTGGCTCCGGGACTCCGCGGAGGGCAGGCTGCACGGGTGACCGTGTGGAATACAGAGTGCCAGCCGTTTCTGGGACGGGCGAGAGAGTCGCAGAGCTTCTGGGCGGCGCCATCTTCAGCTCCAGACAGCCGGCCACCTTCCTGGTGAGAGCACGGGGGTCTGCCTGGCCTGAGAGGTTTGTGGCACAGGCGCCGGCGGGAGCCTTCTTGGCTCCGGGACTCCGCGGAGGGCAGGCTGCACGGGTGACCGTGTGGAATACAGAGTGCCAGCCGTTTCTGGGACGGGCGAGAGAGTCGCAGAGATTCTGGGGCGGCACCATCCTCAGCTCCAGACAACC…	3c
Gf_I_M2T	pLK099	Gf_I	Sense	Syn16	n/a	n/a	TGAGAGCACGGGGGTCTGCCTGGCCTGAGAGGTTTGTGGCACAGGCGCCGGCGGGAGCCTTCTTGGCTCCGGGACTCCGCGGAGGGCAGGCTGCACGGGTGACCGTGTGGAATACAGAGTGCCAGCCGTTTCTGGGACGGGCGAGAGAGTCGCAGAGCTTCTGGGCGGCGCCATCTTCAGCTCCAGACAGCCGGCCACCTTCCTGGCAAGAGCCACAGAGCTTCTGAGGCTGCGACATCTTCGACTCCAGACAACTGGCCACCTTCCTGGCCAAAGCAACACAGCTTCTGGGAAAGATCCTGTTTTGGGCCTTCACCTTCAGCCAGGAGGAGGTCCAAACACCAGATAACTGTACACCTTCCCTGAGAGAGGAGAGCTTGCCTACAGAGACTGCTCTGA…	3c
Gf_I_M1T	pLK048	Gf_I	Sense	Syn03	n/a	n/a	TGAGAGCACGGGGGTCTGCCTGGCCTGAGAGGTTTGTGGCACAGGCGCCGGCGGGAGCCTTCTTGGCTCCGGGACTCCGCGGAGGGCAGGCTGCACGGGTGACCGTGTGGAATACAGAGTGCCAGCCGTTTCTGGGACGGGCGAGAGAGTCGCAGAGATTCTGGGGCGGCACCATCCTCAGCTCCAGACAACCAGCCACCTTCCCGGCAAGAGCCACAGAGCTTCTGAGGCTGCGACATCTTCGACTCCAGACAACTGGCCACCTTCCTGGCCAAAGCAACACAGCTTCTGGGAAAGATCCTGTTTTGGGCCTTCACCTTCAGCCAGGAGGAGGTCCAAACACCAGATAACTGTACACCTTCCCTGAGAGAGGAGAGCTTGCCTACAGAGACTGCTCTG…	3c
Gf_I_M2	pLK063	Gf_I	Sense	pLK051	WA1628,AGGCCAAAATGGCCTGAGAGCACGGGGGTCTGCC	WA1630,TGGCCTGACAGGCCCCAGGAAGGTGGCCGGCTGT	TGAGAGCACGGGGGTCTGCCTGGCCTGAGAGGTTTGTGGCACAGGCGCCGGCGGGAGCCTTCTTGGCTCCGGGACTCCGCGGAGGGCAGGCTGCACGGGTGACCGTGTGGAATACAGAGTGCCAGCCGTTTCTGGGACGGGCGAGAGAGTCGCAGAGCTTCTGGGCGGCGCCATCTTCAGCTCCAGACAGCCGGCCACCTTCCTGG	3c
Gf_I_M1	pLK062	Gf_I	Sense	pLK051	WA1628,AGGCCAAAATGGCCTGAGAGCACGGGGGTCTGCC	WA1629,TGGCCTGACAGGCCCCGGGAAGGTGGCTGGTTGT	TGAGAGCACGGGGGTCTGCCTGGCCTGAGAGGTTTGTGGCACAGGCGCCGGCGGGAGCCTTCTTGGCTCCGGGACTCCGCGGAGGGCAGGCTGCACGGGTGACCGTGTGGAATACAGAGTGCCAGCCGTTTCTGGGACGGGCGAGAGAGTCGCAGAGATTCTGGGGCGGCACCATCCTCAGCTCCAGACAACCAGCCACCTTCCCGG	3c
Gf_I_T	pLK060	Gf_I	Sense	pLK051	WA1621,AGGCCAAAATGGCCCAAGAGCCACAGAGCTTCTGAG	WA1618,TGGCCTGACAGGCCCTGGCAATCTCTGGAGTTAGTTG	CAAGAGCCACAGAGCTTCTGAGGCTGCGACATCTTCGACTCCAGACAACTGGCCACCTTCCTGGCCAAAGCAACACAGCTTCTGGGAAAGATCCTGTTTTGGGCCTTCACCTTCAGCCAGGAGGAGGTCCAAACACCAGATAACTGTACACCTTCCCTGAGAGAGGAGAGCTTGCCTACAGAGACTGCTCTGACCACTGAAACTCAGAGAAGAGAGCTTGTCTCCCACGCCTGCTGATAGAGGGTAACAAAATCAACAGAGGAACAATCTTTTAACAAAGACAACTATAACAACTAACTCCAGAGATTGCCAG	3c
Gf_I_T_AS	pLK061	Gf_I	Antisense	pLK051	WA1619,AGGCCAAAATGGCCCTGGCAATCTCTGGAGTTAGTTG	WA1622,TGGCCTGACAGGCCCAAGAGCCACAGAGCTTCTGAG	﻿CTGGCAATCTCTGGAGTTAGTTGTTATAGTTGTCTTTGTTAAAAGATTGTTCCTCTGTTGATTTTGTTACCCTCTATCAGCAGGCGTGGGAGACAAGCTCTCTTCTCTGAGTTTCAGTGGTCAGAGCAGTCTCTGTAGGCAAGCTCTCCTCTCTCAGGGAAGGTGTACAGTTATCTGGTGTTTGGACCTCCTCCTGGCTGAAGGTGAAGGCCCAAAACAGGATCTTTCCCAGAAGCTGTGTTGCTTTGGCCAGGAAGGTGGCCAGTTGTCTGGAGTCGAAGATGTCGCAGCCTCAGAAGCTCTGTGGCTCTTG	3c
Gf_I_T249	pLK058	Gf_I	Sense	pLK051	WA1617,AGGCCAAAATGGCCCCAAAGCAACACAGCTTCTGG	WA1618,TGGCCTGACAGGCCCTGGCAATCTCTGGAGTTAGTTG	﻿CCAAAGCAACACAGCTTCTGGGAAAGATCCTGTTTTGGGCCTTCACCTTCAGCCAGGAGGAGGTCCAAACACCAGATAACTGTACACCTTCCCTGAGAGAGGAGAGCTTGCCTACAGAGACTGCTCTGACCACTGAAACTCAGAGAAGAGAGCTTGTCTCCCACGCCTGCTGATAGAGGGTAACAAAATCAACAGAGGAACAATCTTTTAACAAAGACAACTATAACAACTAACTCCAGAGATTGCCAG	3c
Gf_I_T249_AS	pLK059	Gf_I	Antisense	pLK051	WA1619,AGGCCAAAATGGCCCTGGCAATCTCTGGAGTTAGTTG	WA1620,TGGCCTGACAGGCCCCAAAGCAACACAGCTTCTGG	﻿CTGGCAATCTCTGGAGTTAGTTGTTATAGTTGTCTTTGTTAAAAGATTGTTCCTCTGTTGATTTTGTTACCCTCTATCAGCAGGCGTGGGAGACAAGCTCTCTTCTCTGAGTTTCAGTGGTCAGAGCAGTCTCTGTAGGCAAGCTCTCCTCTCTCAGGGAAGGTGTACAGTTATCTGGTGTTTGGACCTCCTCCTGGCTGAAGGTGAAGGCCCAAAACAGGATCTTTCCCAGAAGCTGTGTTGCTTTGG	3c
GFP_250	pLK045	n/a	n/a	pWA003	WA1612,AGGCCAAAATGGCCGCAGCACGACTTCTTCAAGTC	WA1610,TGGCCTGACAGGCCCTTGATGCCGTTCTTCTGC	﻿GCAGCACGACTTCTTCAAGTCCGCCATGCCCGAAGGCTACGTCCAGGAGCGCACCATCTTCTTCAAGGACGACGGCAACTACAAGACCCGCGCCGAGGTGAAGTTCGAGGGCGACACCCTGGTGAACCGCATCGAGCTGAAGGGCATCGACTTCAAGGAGGACGGCAACATCCTGGGGCACAAGCTGGAGTACAACTACAACAGCCACAACGTCTATATCATGGCCGACAAGCAGAAGAACGGCATCAAG	3c
Note 1: Promoter constructs in Figure 3a and Figure 4c were tested in the same experiment with shared controls.
Note 2: Promoter constructs in Figure 3b and Figure 4d were tested in the same experiment with shared controls.

### Sheet: Table S3
Table S3. Promoters assayed in Figure 4.
Plasmid Name	Plasmid ID	Subfamily	Orientation	Template	Forward Primer (ID,Sequence)	Reverse Primer (ID,Sequence)	Promoter Sequence	Figure Panel
NoPromo	pLK037	n/a	n/a	pCH117	n/a	n/a	n/a	4c-d
L1RP	pCH117	L1Hs	Sense	pYX014	WA1513,AGGCCAAAATGGCCGCTCTAGCCCTGGAATGTGT	WA1514,TGGCCTGACAGGCCCTTTGTGGTTTTATCTACTTTTGGTCTTTG	see Table S1	4c-d
Tf_I_3MT	pLK086	Tf_I	Sense	Syn11	n/a	n/a	GACAGCCGGCCACCTTCCGGACCGGAGGACAGGTGCCCGCCCGGCTGGGGAGGCGACCTAAGCCACAGCAGCAGCGGTCGCCATCTTGGTCCGGGACCCGCCGAACTTAGGAAATTAGTCTGAACAGGTGAGAGGGTGCGCCAGAGAACCTGACAGCTTCTGGAACAGGCGGAAGCACAGAGGCGCTGAGGCAGCACCCTGTGTGGGCCGGGGACAGCCGGCCACCTTCCGGACCAGAGGACAGGTGCCCGCCCGGCTGGGGAGGCGGCCTAAGCCACAGCAGCAGCGGTCGCCATCTTGGTCCGGGACCCGCCGAACTTAGGAAATTAGTCTGAACAGGTGAGAGGGTGCGCCAGAGAACCTGACAGCTTCTGGAACAGGCAGAAGCACAGAGGCGCT…	4c
Tf_I_3MT_d40	pLK094	Tf_I	Sense	pLK086	WA1660,AGGCCAAAATGGCCCCGGCTGGGGAGGCGACCT	WA1614,TGGCCTGACAGGCCCTGGTAATCTCTGGAGTTAGTAG	CCGGCTGGGGAGGCGACCTAAGCCACAGCAGCAGCGGTCGCCATCTTGGTCCGGGACCCGCCGAACTTAGGAAATTAGTCTGAACAGGTGAGAGGGTGCGCCAGAGAACCTGACAGCTTCTGGAACAGGCGGAAGCACAGAGGCGCTGAGGCAGCACCCTGTGTGGGCCGGGGACAGCCGGCCACCTTCCGGACCAGAGGACAGGTGCCCGCCCGGCTGGGGAGGCGGCCTAAGCCACAGCAGCAGCGGTCGCCATCTTGGTCCGGGACCCGCCGAACTTAGGAAATTAGTCTGAACAGGTGAGAGGGTGCGCCAGAGAACCTGACAGCTTCTGGAACAGGCAGAAGCACAGAGGCGCTGAGGCAGCACCCTGTGTGGGCCGGGGACAGCCGGCCACCT…	4c
Tf_I_3MT_d80	pLK095	Tf_I	Sense	pLK086	WA1661,AGGCCAAAATGGCCCCATCTTGGTCCGGGACCC	WA1614,TGGCCTGACAGGCCCTGGTAATCTCTGGAGTTAGTAG	CCATCTTGGTCCGGGACCCGCCGAACTTAGGAAATTAGTCTGAACAGGTGAGAGGGTGCGCCAGAGAACCTGACAGCTTCTGGAACAGGCGGAAGCACAGAGGCGCTGAGGCAGCACCCTGTGTGGGCCGGGGACAGCCGGCCACCTTCCGGACCAGAGGACAGGTGCCCGCCCGGCTGGGGAGGCGGCCTAAGCCACAGCAGCAGCGGTCGCCATCTTGGTCCGGGACCCGCCGAACTTAGGAAATTAGTCTGAACAGGTGAGAGGGTGCGCCAGAGAACCTGACAGCTTCTGGAACAGGCAGAAGCACAGAGGCGCTGAGGCAGCACCCTGTGTGGGCCGGGGACAGCCGGCCACCTTCCGGACCAGAGGACAGGTGCCCGCCCGGCTGGGGAGGCG…	4c
Tf_I_3MT_d122	pLK096	Tf_I	Sense	pLK086	WA1662,AGGCCAAAATGGCCTGAACAGGTGAGAGGGTGC	WA1614,TGGCCTGACAGGCCCTGGTAATCTCTGGAGTTAGTAG	TGAACAGGTGAGAGGGTGCGCCAGAGAACCTGACAGCTTCTGGAACAGGCGGAAGCACAGAGGCGCTGAGGCAGCACCCTGTGTGGGCCGGGGACAGCCGGCCACCTTCCGGACCAGAGGACAGGTGCCCGCCCGGCTGGGGAGGCGGCCTAAGCCACAGCAGCAGCGGTCGCCATCTTGGTCCGGGACCCGCCGAACTTAGGAAATTAGTCTGAACAGGTGAGAGGGTGCGCCAGAGAACCTGACAGCTTCTGGAACAGGCAGAAGCACAGAGGCGCTGAGGCAGCACCCTGTGTGGGCCGGGGACAGCCGGCCACCTTCCGGACCAGAGGACAGGTGCCCGCCCGGCTGGGGAGGCGACCTAAGCCACAGCAGCAGCGGTCGCCATCTTGGTCCCGG…	4c
Tf_I_3MT_d162	pLK097	Tf_I	Sense	pLK086	WA1663,AGGCCAAAATGGCCTGGAACAGGCGGAAGCACA	WA1614,TGGCCTGACAGGCCCTGGTAATCTCTGGAGTTAGTAG	TGGAACAGGCGGAAGCACAGAGGCGCTGAGGCAGCACCCTGTGTGGGCCGGGGACAGCCGGCCACCTTCCGGACCAGAGGACAGGTGCCCGCCCGGCTGGGGAGGCGGCCTAAGCCACAGCAGCAGCGGTCGCCATCTTGGTCCGGGACCCGCCGAACTTAGGAAATTAGTCTGAACAGGTGAGAGGGTGCGCCAGAGAACCTGACAGCTTCTGGAACAGGCAGAAGCACAGAGGCGCTGAGGCAGCACCCTGTGTGGGCCGGGGACAGCCGGCCACCTTCCGGACCAGAGGACAGGTGCCCGCCCGGCTGGGGAGGCGACCTAAGCCACAGCAGCAGCGGTCGCCATCTTGGTCCCGGGACTCCAAGGAACTTAGGAATTTAGTCTGCTTAGGTGAGA…	4c
Tf_I_2MT	pLK050	Tf_I	Sense	Syn05	n/a	n/a	GACAGCCGGCCACCTTCCGGACCAGAGGACAGGTGCCCGCCCGGCTGGGGAGGCGGCCTAAGCCACAGCAGCAGCGGTCGCCATCTTGGTCCGGGACCCGCCGAACTTAGGAAATTAGTCTGAACAGGTGAGAGGGTGCGCCAGAGAACCTGACAGCTTCTGGAACAGGCAGAAGCACAGAGGCGCTGAGGCAGCACCCTGTGTGGGCCGGGGACAGCCGGCCACCTTCCGGACCAGAGGACAGGTGCCCGCCCGGCTGGGGAGGCGACCTAAGCCACAGCAGCAGCGGTCGCCATCTTGGTCCCGGGACTCCAAGGAACTTAGGAATTTAGTCTGCTTAGGTGAGAGTCTGTACCACCTGGGAACTGCCAAAGCAACACAGTGTCTGAGAAAGGTCCT…	4c
A_I_3MT	pLK085	A_I	Sense	Syn10	n/a	n/a	GTGCCTGCCCCAATCCAATCGCGCGGAACTTGAGACTGCGGTACATAGGGAAGCAGGCTACCCGGGCCTGATCTGGGGCACAAGTCCCTTCCGCTCGACTCGAGACTCGAGCCCCGGGCTACCTTGCCAGCAGAGTCTTGCCCAACACCCGCAAGGGTCCACACGGGACTCCCCACGGGACCCTAAGACCTCTGGTGAGTGGATCACAGTGCCTGCCCCAATCCAATCGCGCGGAACTTGAGACTGCGGTACATAGGGAAGCAGGCTACCCGGGCCTGATCTGGGGCACAAGTCCCTTCCGCTCGACTCGAGACTCGAGCCCCGGGCTACCTTGCCAGCAGAGTCTTGCCCAACACCCGCAAGGGCCCACACGGGACTCCCCACGGGACCCTAAGACCT…	4d
A_I_3MT_d40	pLK090	A_I	Sense	pLK085	WA1634,AGGCCAAAATGGCCGTACATAGGGAAGCAGGCTACC	WA1366,TGGCCTGACAGGCCCTGGTAATCTCTGAAGCTAGCTGT	GTACATAGGGAAGCAGGCTACCCGGGCCTGATCTGGGGCACAAGTCCCTTCCGCTCGACTCGAGACTCGAGCCCCGGGCTACCTTGCCAGCAGAGTCTTGCCCAACACCCGCAAGGGTCCACACGGGACTCCCCACGGGACCCTAAGACCTCTGGTGAGTGGATCACAGTGCCTGCCCCAATCCAATCGCGCGGAACTTGAGACTGCGGTACATAGGGAAGCAGGCTACCCGGGCCTGATCTGGGGCACAAGTCCCTTCCGCTCGACTCGAGACTCGAGCCCCGGGCTACCTTGCCAGCAGAGTCTTGCCCAACACCCGCAAGGGCCCACACGGGACTCCCCACGGGACCCTAAGACCTCTGGTGAGTGGAACACAGCGCCTACCCCAATCCAATCGCG…	4d
A_I_3MT_d80	pLK091	A_I	Sense	pLK085	WA1599,AGGCCAAAATGGCCCAAGTCCCTTCCGCTCGAC	WA1366,TGGCCTGACAGGCCCTGGTAATCTCTGAAGCTAGCTGT	CAAGTCCCTTCCGCTCGACTCGAGACTCGAGCCCCGGGCTACCTTGCCAGCAGAGTCTTGCCCAACACCCGCAAGGGTCCACACGGGACTCCCCACGGGACCCTAAGACCTCTGGTGAGTGGATCACAGTGCCTGCCCCAATCCAATCGCGCGGAACTTGAGACTGCGGTACATAGGGAAGCAGGCTACCCGGGCCTGATCTGGGGCACAAGTCCCTTCCGCTCGACTCGAGACTCGAGCCCCGGGCTACCTTGCCAGCAGAGTCTTGCCCAACACCCGCAAGGGCCCACACGGGACTCCCCACGGGACCCTAAGACCTCTGGTGAGTGGAACACAGCGCCTACCCCAATCCAATCGCGTGGAACTTGAGACTGCGGTACATAGGGAAGCAGGCTACCC…	4d
A_I_3MT_d122	pLK092	A_I	Sense	pLK085	WA1637,AGGCCAAAATGGCCCTTGCCAGCAGAGTCTTGCC	WA1366,TGGCCTGACAGGCCCTGGTAATCTCTGAAGCTAGCTGT	CTTGCCAGCAGAGTCTTGCCCAACACCCGCAAGGGTCCACACGGGACTCCCCACGGGACCCTAAGACCTCTGGTGAGTGGATCACAGTGCCTGCCCCAATCCAATCGCGCGGAACTTGAGACTGCGGTACATAGGGAAGCAGGCTACCCGGGCCTGATCTGGGGCACAAGTCCCTTCCGCTCGACTCGAGACTCGAGCCCCGGGCTACCTTGCCAGCAGAGTCTTGCCCAACACCCGCAAGGGCCCACACGGGACTCCCCACGGGACCCTAAGACCTCTGGTGAGTGGAACACAGCGCCTACCCCAATCCAATCGCGTGGAACTTGAGACTGCGGTACATAGGGAAGCAGGCTACCCGGGCTTGATCTGGGGCACAAACCCCTTCCACTCCACTCGAGC…	4d
A_I_3MT_d160	pLK093	A_I	Sense	pLK085	WA1659,AGGCCAAAATGGCCACACGGGACTCCCCACGGG	WA1366,TGGCCTGACAGGCCCTGGTAATCTCTGAAGCTAGCTGT	ACACGGGACTCCCCACGGGACCCTAAGACCTCTGGTGAGTGGATCACAGTGCCTGCCCCAATCCAATCGCGCGGAACTTGAGACTGCGGTACATAGGGAAGCAGGCTACCCGGGCCTGATCTGGGGCACAAGTCCCTTCCGCTCGACTCGAGACTCGAGCCCCGGGCTACCTTGCCAGCAGAGTCTTGCCCAACACCCGCAAGGGCCCACACGGGACTCCCCACGGGACCCTAAGACCTCTGGTGAGTGGAACACAGCGCCTACCCCAATCCAATCGCGTGGAACTTGAGACTGCGGTACATAGGGAAGCAGGCTACCCGGGCTTGATCTGGGGCACAAACCCCTTCCACTCCACTCGAGCCCCGGCTACCTTGCCAGCTGAGTCGCCTGACACCCGCA…	4d
A_I_2MT	pLK049	A_I	Sense	Syn04	n/a	n/a	GTGCCTGCCCCAATCCAATCGCGCGGAACTTGAGACTGCGGTACATAGGGAAGCAGGCTACCCGGGCCTGATCTGGGGCACAAGTCCCTTCCGCTCGACTCGAGACTCGAGCCCCGGGCTACCTTGCCAGCAGAGTCTTGCCCAACACCCGCAAGGGCCCACACGGGACTCCCCACGGGACCCTAAGACCTCTGGTGAGTGGAACACAGCGCCTACCCCAATCCAATCGCGTGGAACTTGAGACTGCGGTACATAGGGAAGCAGGCTACCCGGGCTTGATCTGGGGCACAAACCCCTTCCACTCCACTCGAGCCCCGGCTACCTTGCCAGCTGAGTCGCCTGACACCCGCAAGGGCCCACACAGGATTCCACACGTGATCCTAAGACCTCTAGTGAGTG…	4d
Note 1: Constructs in Figure 3a and Figure 4c were tested in the same experiment with shared controls.
Note 2: Constructs in Figure 3b and Figure 4d were tested in the same experiment with shared controls.

### Sheet: Table S4
Table S4. Copy number of two-monomer promoters and individual monomer and tether domains in the mouse genome
Subfamily	Promoter	Length (bp)	Number of nucleotide mismatches (including gaps)
			0	1	2	3	4	5	6	7	8	9	10	Total
Tf_I	M2-M1-T	614	3	33	62	104	87	108	153	205	260	242	173	1430
	T	205	1380	611	259	520	632	386	246	111	83	58	40	4326
	M1	197	180	208	200	484	572	244	110	35	13	6	2	2054
	M2	212	17	220	430	631	1009	875	556	297	125	62	21	4243
	M3	212	71	351	471	529	677	738	624	455	217	92	31	4256
Tf_II	M2-M1-T	614	0	18	54	130	215	274	297	292	177	102	63	1622
Tf_III	M2-M1-T	631	0	0	0	0	0	1	0	5	10	9	18	43
Gf_I	M2-M1-T	726	0	3	20	66	43	26	31	11	7	1	1	209
	T249	249	135	113	173	75	27	29	38	52	46	56	126	870
	T	313	78	79	75	49	113	73	41	17	18	6	5	554
	M1	207	70	64	50	42	19	14	21	50	71	46	26	473
	M2	206	121	112	255	167	99	67	52	20	19	14	13	939
A_I	M2-M1-T	608	21	134	230	233	158	136	93	88	57	68	44	1262
	T	202	1335	562	476	429	266	192	93	80	79	138	174	3824
	M1	198	535	302	124	93	82	113	131	118	155	143	144	1940
	M2	208	67	375	849	965	754	408	180	59	35	20	10	3722
	M3	208	228	639	810	850	653	302	139	51	18	7	13	3710
A_II	M2-M1-T	602	0	0	0	1	2	2	2	12	9	11	21	60
